# Stable twin rDNA loci form a single nucleolus in brewer’s yeast

**DOI:** 10.1101/2022.06.14.496147

**Authors:** Luciana Lazar-Stefanita, Jingchuan Luo, Max A. B. Haase, Weimin Zhang, Jef D. Boeke

## Abstract

The nucleolus is the most prominent membraneless compartment within the nucleus^1, 2^ - dedicated to the metabolism of ribosomal RNA. Nucleoli are composed of hundreds of ribosomal DNA (rDNA) repeated genes that form large chromosomal clusters^3–5^, whose high recombination rates can cause nucleolar dysfunction and promote genome instability^6–8^ related to metabolic and genetic diseases^9–13^. Intriguingly, the evolving architecture of genomes appears to have favored two strategic rDNA locations in a broad range of species – where a single locus per chromosome is situated either near the centromere or the telomere^14, 15^. To delve into how organisms may benefit from these nuclear organizations, we used a fused-karyotype strain of *Saccharomyces cerevisiae*^16^ to megabase-engineer a chromosome with twin chromosome-collinear rDNA loci. We showed that the twin-rDNA yeast readily adapts exhibiting wild-type growth and maintaining rRNA homeostasis. Using imaging and chromosome conformation capture, we found that the twin loci merge into a single subnuclear compartment throughout the cell cycle. Unexpectedly, we found that rDNA locus size is dependent on its position relative to the centromere, whereby the locus that is centromere–distal undergoes size reduction at a higher frequency compared to the centromere-proximal counterpart. In sum, our work sheds light on the structural evolution of rDNA loci and provides new tools to study the rDNA dosage effect on cellular metabolism.
