## Extended Data Table 2 for "Stable twin rDNA loci form a single nucleolus in brewer’s yeast"

### Sheet: Sheet1
																RNA-seq data of gene expression in 2xrDNA vs. 1xrDNA strains. See also Figure 2d.
	target_id	pval.x	qval.x	b	se_b	mean_obs.x	var_obs.x	tech_var.x	sigma_sq.x	smooth_sigma_sq.x	final_sigma_sq.x	pval.y	qval.y	test_stat	rss	degrees_free	mean_obs.y	var_obs.y	tech_var.y	sigma_sq.y	smooth_sigma_sq.y	final_sigma_sq.y	diffexpressed.y	systematic name	standard name	description
1	YBL112C	4.01916e-06	0.00029636	-1.99445	0.4326	0.636488	1.32196	0.146848	0.227437	0.137407	0.227437	0.000439412	0.0281249	12.3567	10.5757	1	0.636488	1.32196	0.146848	1.17511	0.142834	1.17511	DOWN	YBL112C	TEL02L	Fusion of chromosome 2 removes this element form TEL2L.
2	YBR093C	1.58669e-05	0.000969387	1.25178	0.290012	6.69416	0.538923	0.00143352	0.16678	0.0057483	0.16678	0.000703854	0.0365197	11.479	4.31139	1	6.69416	0.538923	0.00143352	0.53749	0.00652672	0.53749	UP	YBR093C	PHO5	Induced by phosphate starvation.
3	YCL054W-A	2.38177e-05	0.00136789	-3.16167	0.748196	2.54194	3.47868	0.0263648	1.09323	0.0679509	1.09323	0.000816573	0.0402389	11.2032	27.8295	1	2.54194	3.47868	0.0263648	3.45232	0.0727894	3.45232	DOWN	YCL054W-A	RDT1	Noncoding transcripts found in association with ribosomes; increased ribosomal association in response to starvation.
4	YDL227C	3.04472e-55	8.102e-52	3.77702	0.241257	6.33123	3.66833	0.00414851	0.112262	0.00678856	0.112262	1.49998e-08	3.30319e-05	32.0533	29.3466	1	6.33123	3.66833	0.00414851	3.66418	0.00762262	3.66418	UP	YDL227C	HO	HO was used for mating type switch so strains still have the plasmid.
5	YEL021W	0	0	9.79104	0.204276	2.57053	24.0391	3.99027e-05	0.0834171	0.0669256	0.0834171	5.64137e-13	4.50351e-09	51.968	192.313	1	2.57053	24.0391	3.99027e-05	24.0391	0.071726	24.0391	UP	YEL021W	URA3	URA3 is the marker of the HO coding plasmid.
6	YEL065W	1.23523e-34	1.2326e-31	-1.07402	0.0874969	7.15957	0.301776	0.000997837	0.0143136	0.00497595	0.0143136	1.32472e-07	8.81272e-05	27.8298	2.4142	1	7.15957	0.301776	0.000997837	0.300778	0.00578805	0.300778	DOWN	YEL065W	SIT1	Ferrioxamine B transporter; transporter that specifically recognizes siderophore-iron chelates; transcription is induced during iron deprivation and diauxic shift.
7	YFL066C	1.44509e-08	1.7479e-06	-3.50857	0.619018	1.6459	3.25205	0.663875	-0.464405	0.102491	0.102491	1.18552e-05	0.00229935	19.1865	26.0164	1	1.6459	3.25205	0.663875	2.58817	0.108133	2.58817	DOWN	YFL066C	telomeric Y' element	Fusion of chromosome 6 removes this element form TEL6L.
8	YHR094C	1.24815e-59	4.98199e-56	-1.03731	0.0636948	8.18938	0.276104	0.00033714	0.00777693	0.00468311	0.00777693	1.05098e-08	3.30319e-05	32.7446	2.20883	1	8.18938	0.276104	0.00033714	0.275766	0.00563781	0.275766	DOWN	YHR094C	HXT1	Low-affinity glucose transporter; repressed by Rgt1p when glucose is limiting.
9	YHR218W	1.67654e-05	0.00101082	-3.5613	0.827417	2.2597	4.0414	1.29079	-0.295721	0.0784474	0.0784474	0.000374783	0.0260164	12.6539	32.3312	1	2.2597	4.0414	1.29079	2.75061	0.0836352	2.75061	DOWN	YHR218W	telomeric Y' element	Fusion of chromosome 8 removes this element form TEL8R.
10	YHR218W-A	4.01916e-06	0.00029636	-1.99445	0.4326	0.636488	1.32196	0.146848	0.227437	0.137407	0.227437	0.000439412	0.0281249	12.3567	10.5757	1	0.636488	1.32196	0.146848	1.17511	0.142834	1.17511	DOWN	YHR218W-A	TEL08R	Fusion of chromosome 8 removes this element form TEL8R.
11	YHR219W	4.84805e-07	4.55317e-05	-1.61398	0.320729	4.71448	0.831251	0.153953	0.0517805	0.0178759	0.0517805	0.000230181	0.0196638	13.5671	6.65001	1	4.71448	0.831251	0.153953	0.677297	0.0201176	0.677297	DOWN	YHR219W	TEL08R	Fusion of chromosome 8 removes this element form TEL8R.
12	YJL225C	3.51833e-07	3.34367e-05	2.78341	0.546482	0.234657	2.14359	0.44802	-0.211745	0.149265	0.149265	4.30602e-05	0.00564264	16.7315	17.1487	1	0.234657	2.14359	0.44802	1.69557	0.154537	1.69557	UP	YJL225C	TEL10L	Fusion of chromosome 10 removes this element form TEL10L.
13	YKL216W	7.44411e-10	1.06118e-07	-1.21427	0.197239	9.42486	0.436696	0.000134287	0.0776724	0.00548432	0.0776724	4.80105e-05	0.00598856	16.5251	3.49357	1	9.42486	0.436696	0.000134287	0.436562	0.00641289	0.436562	DOWN	YKL216W	URA1	Uracil starvation or increased levels of the pyrimidine biosynthesis can induce URA1 expression. This could be an effect of the URA3 expression.
14	YLR154C	4.3533e-54	8.6881e-51	1.04995	0.0678026	6.68371	0.283644	0.00110403	0.00809034	0.0057725	0.00809034	1.65511e-08	3.30319e-05	31.8621	2.26915	1	6.68371	0.283644	0.00110403	0.28254	0.00655198	0.28254	UP	YLR154C	RNH203	Ribonuclease H2 subunit is part of the duplicated region flanking the rDNA locus.
15	YLR154C-H	0.000232319	0.0095108	1.61891	0.439801	0.294157	0.993708	0.0885761	0.298273	0.147589	0.298273	0.00206519	0.0736	9.49067	7.94967	1	0.294157	0.993708	0.0885761	0.905132	0.15289	0.905132	UP	YLR154C-H		Uncharacterized is part of the duplicated region flanking the rDNA locus.
16	YLR156C-A	0.000232319	0.0095108	1.61891	0.439801	0.294157	0.993708	0.0885761	0.298273	0.147589	0.298273	0.00206519	0.0736	9.49067	7.94967	1	0.294157	0.993708	0.0885761	0.905132	0.15289	0.905132	UP	YLR156C-A		Uncharacterized is part of the duplicated region flanking the rDNA locus.
17	YLR157C-C	0.000232319	0.0095108	1.61891	0.439801	0.294157	0.993708	0.0885761	0.298273	0.147589	0.298273	0.00206519	0.0736	9.49067	7.94967	1	0.294157	0.993708	0.0885761	0.905132	0.15289	0.905132	UP	YLR157C-C		Uncharacterized is part of the duplicated region flanking the rDNA locus.
18	YLR159C-A	0.000232319	0.0095108	1.61891	0.439801	0.294157	0.993708	0.0885761	0.298273	0.147589	0.298273	0.00206519	0.0736	9.49067	7.94967	1	0.294157	0.993708	0.0885761	0.905132	0.15289	0.905132	UP	YLR159C-A		Uncharacterized is part of the duplicated region flanking the rDNA locus.
19	YLR214W	2.96319e-38	3.3793e-35	-1.43986	0.111339	7.64673	0.53999	0.000766892	0.0240259	0.00465197	0.0240259	8.32483e-08	6.06269e-05	28.729	4.31992	1	7.64673	0.53999	0.000766892	0.539223	0.00554902	0.539223	DOWN	YLR214W	FRE1	Ferric reductase and cupric reductase; reduces siderophore-bound iron and oxidized copper prior to uptake by transporters; expression induced by low copper and iron levels.
20	YLR299C-A	0.000242584	0.00988037	1.45062	0.395269	-0.209606	0.59249	0.151772	-0.0758713	0.160703	0.160703	0.000515714	0.0314271	12.058	4.73992	1	-0.209606	0.59249	0.151772	0.440718	0.165686	0.440718	UP	YLR299C-A		Dubious open reading frame.
21	YLRWTy2-1	0.0001111	0.00531085	-1.09769	0.284008	7.56454	0.351347	0.156645	-0.0993654	0.00467673	0.00467673	0.000402629	0.0270581	12.52	2.81078	1	7.56454	0.351347	0.156645	0.194703	0.00555664	0.194703	DOWN	YLRWTy2-1	Ty2 element	LTR retrotransposon chromosome 12.
22	YML089C	0.000224607	0.00938765	-1.05007	0.284602	2.84578	0.417406	0.0946441	0.067352	0.0574873	0.067352	0.00203423	0.0736	9.51839	3.33925	1	2.84578	0.417406	0.0946441	0.322762	0.0619043	0.322762	DOWN	YML089C		Dubious open reading frame; unlikely to encode a functional protein, based on available experimental and comparative sequence data; expression induced by calcium shortage.
23	YML123C	3.7088e-08	4.22962e-06	1.78962	0.325137	7.56234	0.985681	0.00068426	0.210744	0.0046775	0.210744	0.000116099	0.0123079	14.855	7.88545	1	7.56234	0.985681	0.00068426	0.984997	0.0055569	0.984997	UP	YML123C	PHO84	High-affinity inorganic phosphate (Pi) transporter; regulated by Pho4p and Spt7p; cells overexpressing Pho84p accumulate heavy metals but do not develop symptoms of metal toxicity
24	YMR095C	5.37437e-12	9.97758e-10	-1.05033	0.152325	4.09212	0.299907	0.0199486	0.0076039	0.0264573	0.0264573	5.54748e-06	0.00142856	20.6383	2.39925	1	4.09212	0.299907	0.0199486	0.279958	0.0292409	0.279958	DOWN	YMR095C	SNO1	Protein of unconfirmed function; involved in pyridoxine metabolism; expression is induced during stationary phase.
25	YNL018C	7.41041e-05	0.00376798	-1.3405	0.338279	3.85657	0.649492	0.10529	0.123575	0.0308157	0.123575	0.0012687	0.0548349	10.3875	5.19594	1	3.85657	0.649492	0.10529	0.544202	0.033862	0.544202	DOWN	YNL018C		Putative protein of unknown function.
26	YPR014C	0.000141906	0.00658626	-1.68645	0.44324	0.813532	0.887212	0.261084	-0.0597291	0.131839	0.131839	0.000610704	0.0343327	11.7431	7.0977	1	0.813532	0.887212	0.261084	0.626129	0.1373	0.626129	DOWN	YPR014C		Putative protein of unknown function.
27	YPR124W	4.76003e-45	7.59986e-42	-1.14669	0.0814174	8.12576	0.340323	0.000350595	0.012907	0.00465919	0.012907	3.88119e-08	6.06269e-05	30.2079	2.72259	1	8.12576	0.340323	0.000350595	0.339973	0.0056076	0.339973	DOWN	YPR124W	CTR1	High-affinity copper transporter of plasma membrane; mediates nearly all copper uptake under low copper conditions; transcriptionally induced at low copper levels and degraded at high copper levels.
