## Extended Data Table 4 for "Stable twin rDNA loci form a single nucleolus in brewer’s yeast"

### Sheet: Sheet1
Oligo	Sequence	Comment
gRNA rDNAdistal_left_end	CGACTTTCCGCGGCGCTATT	Centromere distal location on chr C. Left rDNA flanking sequence.
gRNA rDNAdistal_right_end	GATTTCGCTGCTTTTTCGCC	Centromere distal location on chr C. Right rDNA flanking sequence.
gRNA chr15R_chr4L	GTGCGTACGAAGCTTCAGCT	Centromere proximal location on chr C.
gRNA SIR2	GACTCTCGTTTAGTGAAGGA
gRNA CDC15	TGTGAGCATTTCAACTACAG
rDNA_CEN_proximal_left fw.	TAAGCCGCTTGGGCTGTTGG	Lane 1 and Lane 4, Extended figure 1D
rDNA_CEN_proximal_left rv.	AAGCCGAACAGCTAGGTGACC	Lane 1, Extended figure 1D
rDNA_CEN_proximal_right fw.	CTGCCACAAGCCAGTTATCC	Lane 2, Extended figure 1D
rDNA_CEN_proximal_right rv.	GGCATCCTCAGTAGCGTCAAATATC	Lane 2 and Lane 4, Extended figure 1D
rDNA_CEN_distal fw.	AATGGAGCCGTTACCCATGC	Lane 3, Extended figure 1D
rDNA_CEN_distal rv.	ACCAGTTTCAATGGTTGCCCTAG	Lane 3, Extended figure 1D
TAF10 fw.	GTAGTGGATGATGGGAGTGAA A	RTqPCR
TAF10 rv.	TTACTGCATCGGGAATGATAGG	RTqPCR
25S rRNA fw.	AGACCGTCGCTTGCTACAAT	RTqPCR
25S rRNA rv.	ATGACGAGGCATTTGGCTAC	RTqPCR
18S rRNA fw.	TGGCCTACCATGGTTTCAA	RTqPCR
18S rRNA rv.	CTTGGATGTGGTAGCCGTTT	RTqPCR
rDNA_distal_right_end fw.	ATAAATCGGCGTGGTCATTG	Southern blot.
5'BIO_rDNA distal_right_end rv.	ATATCGGATCTCATTTGAATGCATATACAT	Southern blot. Biotinilated oligo for PCR with rDNA_distal_right_end fw.
5'DIG_rDNA_prox_left_end fw.	AGAAGATTGTTTGCCAGTGACTGTGAACTA	Southern blot. Digoxigenin labeled oligo for PCR with rDNA_prox_left_end rv.
rDNA_prox_left_end rv.	TCAGCGTCCTTGTGTCTGTT	Southern blot.
